# Neuronal nuclear calcium signaling suppression of microglial reactivity is mediated by osteoprotegerin after traumatic brain injury

**DOI:** 10.1101/2022.04.03.486874

**Authors:** Albrecht Fröhlich, Florian olde Heuvel, Rida Rehman, Sruthi Sankari Krishnamurthy, Shun Li, Zhenghui Li, David Bayer, Alison Conquest, Anna M. Hagenston, Albert Ludolph, Markus Huber-Lang, Tobias Boeckers, Bernd Knöll, Maria Cristina Morganti-Kossmann, Hilmar Bading, Francesco Roselli

## Abstract

**Background:** Traumatic Brain Injury (TBI) is characterized by massive changes in neuronal excitation, from acute excitotoxicity to chronic hyper- or hypoexcitability. Nuclear calcium signaling pathways are involved in translating changes in synaptic inputs and neuronal activity into discrete transcriptional programs which not only affect neuronal survival and synaptic integrity, but also the crosstalk between neurons and glial cells. Here we report the effects of blunting neuronal nuclear calcium signals in the context of TBI.

**Methods:** We used AAV vectors to express the genetically-encoded and nuclear-targeted calcium buffer parvalbumin (PV.NLS.mCherry) or the calcium/calmodulin buffer CaMBP4.mCherry in neurons only. Upon TBI, the extent of neuroinflammation, neuronal death and synaptic loss were assessed by immunohistochemistry and targeted transcriptome analysis. Modulation of the overall level of neuronal activity was achieved by PSAM/PSEM chemogenetics targeted to parvalbumin interneurons. The functional impact of neuronal nuclear Calcium buffering in TBI was assessed by quantification of spontaneous whisking.

**Results:** Buffering neuronal nuclear calcium unexpectedly resulted in a massive and long-lasting increase in the recruitment of reactive microglia to the injury site, which was characterised by a disease-associated and phagocytic phenotypes. This effect was accompanied by a substantial surge in synaptic loss and significantly reduced whisking activity. Transcriptome analysis revealed a complex effect of TBI in the context of neuronal nuclear calcium buffering, with upregulation of complement factors, chemokines and interferon-response genes, as well as the downregulation of synaptic genes and epigenetic regulators compared to control conditions. Notably, nuclear calcium buffering led to a substantial loss in neuronal osteoprotegerin (OPG). Whereas stimulation of neuronal firing induced OPG expression. Viral re-expression of OPG resulted in decreased microglial recruitment and synaptic loss. OPG upregulation was also observed in the CSF of human TBI patients, underscoring its translational value.

**Conclusion:** Neuronal nuclear calcium signals regulate the degree of microglial recruitment and reactivity upon TBI via, among others, osteoprotegerin signals. Our findings support a model whereby neuronal activity altered after TBI exerts a powerful impact on the neuroinflammatory cascade, which in turn contributes to the overall loss of synapses and functional impairment.
