## supplementary table 1 for "Neuronal nuclear calcium signaling suppression of microglial reactivity is mediated by osteoprotegerin after traumatic brain injury"

### Sheet: Figure 1
	Mean ± SD					Two-way ANOVA		post hoc comparison (Tukey)
	Panel B
	CS	CT	PS	PT		F Value	P-Value	CS vs CT	CS vs PS	CT vs PT	PS vs PT
mean	0.997	2.106	0.9777	1.376		17.84	0.0004	0.0007	0.9995	0.0112	0.1799
SD	0.004214	0.4407	0.08375	0.35
	Panel C
	CS	CT	PS	PT		F Value	P-Value	CS vs CT	CS vs PS	CT vs PT	PS vs PT
mean	44.46	41.05	48.12	50.13		2.157	P=0,1630	0.8136	0.7825	0.1578	0.9521
SD	6.169	4.203	7.209	6.344
	Panel E
	CS	CT	PS	PT		F Value	P-Value	CS vs CT	CS vs PS	CT vs PT	PS vs PT
mean	1	1.096	0.8679	0.8973		0.6342	0.6114	0.9521	0.8883	0.7115	0.9984
SD	0	0.5805	0.274	0.4114
	Panel F
	CS	CT	PS	PT		F Value	P-Value	CS vs CT	CS vs PS	CT vs PT	PS vs PT
mean	4.156	7.651	8.18	15.66		10.87	P=0,0024	0.3852	0.279	0.0167	0.0243
SD	1.375	3.655	4.126	3.812

### Sheet: Figure 2
	Mean ± SD						Two-way ANOVA			post hoc comparison (Tukey)
	Panel B
IBA1/TMEM	CS	CT	PS	PT			F Value	P-Value		CS vs CT	CS vs PS	CT vs PT	PS vs PT
mean	3.666	6.686	5.825	12.52		PV.NLS	F (1, 6) = 4,947	P=0,0678		0.304	0.3354	0.0508	0.0314
SD	0.2948	3.09	2.949	3.791		TBI	F (1, 6) = 12,04	P=0,0133
Iba1/CD11c	CS	CT	PS	PT			F Value	P-Value		CS vs CT	CS vs PS	CT vs PT	PS vs PT
mean	0.5374	4.964	2.067	14.8		PV.NLS	F (1, 6) = 4,813	P=0,0707		0.0979	0.8126	0.0172	0.0022
SD	0.5919	1.992	1.532	5.331		TBI	F (1, 6) = 34,31	P=0,0011
Iba1/CST7	CS	CT	PS	PT			F Value	P-Value		CS vs CT	CS vs PS	CT vs PT	PS vs PT
mean	0.9905	2.152	2.286	7.533		PV.NLS	F (1, 8) = 10,61	P=0,0116		0.7004	0.6258	0.004	0.0146
SD	0.6729	1.844	0.5356	4.146		TBI	F (1, 8) = 9,482	P=0,0151
Iba1/CD169	CS	CT	PS	PT			F Value	P-Value		CS vs CT	CS vs PS	CT vs PT	PS vs PT
mean	0.2083	1.464	1.638	10.63		PV.NLS	F (1, 6) = 1,735	P=0,2358		0.2625	0.8961	0.1777	0.0228
SD	0.3706	1.597	2.446	3.989		TBI	F (1, 6) = 13,98	P=0,0096
	Panel C
Iba1/TMEM119	CS	CT	PS	PT			F Value	P-Value		CS vs CT	CS vs PS	CT vs PT	PS vs PT
mean	0.954	0.9592	0.9745	0.8375		PV.NLS	F (1, 6) = 1,784	P=0,2301		0.9998	0.8936	0.0466	0.0221
SD	0.04551	0.04442	0.02034	0.134		TBI	F (1, 6) = 6,487	P=0,0437
Iba1/CD11c	CS	CT	PS	PT			F Value	P-Value		CS vs CT	CS vs PS	CT vs PT	PS vs PT
mean	0.1418	0.7619	0.3344	0.9813		PV.NLS	F (1, 6) = 0,1543	P=0,7080		0.0077	0.8073	0.9925	0.0187
SD	0.1437	0.2949	0.2294	0.03639		TBI	F (1, 6) = 34,64	P=0,0011
Iba1/CST7	CS	CT	PS	PT			F Value	P-Value		CS vs CT	CS vs PS	CT vs PT	PS vs PT
mean	0.1841	0.2984	0.268	0.4122		PV.NLS	F (1, 6) = 0,9317	0.3717		0.2434	0.7578	0.6889	0.1831
SD	0.1108	0.09612	0.05158	0.1113		TBI	F (1, 5) = 7,376	0.042
IBA1/CD169	CS	CT	PS	PT			F Value	P-Value		CS vs CT	CS vs PS	CT vs PT	PS vs PT
mean	0.06042	0.168	0.1946	0.829		PV.NLS	F (1, 8) = 4,353	P=0,0704		0.1232	0.3345	0.1501	0.0522
SD	0.1071	0.1486	0.2311	0.202		TBI	F (1, 8) = 11,84	P=0,0088

### Sheet: Figure 3
	Mean ± SD					Two-way ANOVA		post hoc comparison (Tukey)
	Panel B
	CS	CT	CaS	CaT		F Value	P-Value	CS vs CT	CS vs CaS	CT vs CaT	CaS vs CaT
mean	0.9909	2.332	1.118	1.625		21.27	0.0002	0.0002	0.9022	0.0186	0.0917
SD	0.01873	0.5051	0.1013	0.299
	Panel C
	CS	CT	CaS	CaT		F Value	P-Value	CS vs CT	CS vs CaS	CT vs CaT	CaS vs CaT
mean	53.31	48.04	46.3	49.28		0.3863	P=0,7656	0.8628	0.7351	0.9976	0.97
SD	10.45	14.36	13.97	12.22
	Panel E
	CS	CT	CaS	CaT		F Value	P-Value	CS vs CT	CS vs CaS	CT vs CaT	CaS vs CaT	CS vs CaT
mean	1	1.332	1.439	1.724		4.787	0.0292	0.3694	0.1759	0.2473	0.4904	0.0197
SD	0	0.4122	0.4223	0.6205
	Panel F
	CS	CT	CaS	CaT		F Value	P-Value	CS vs CT	CS vs CaS	CT vs CaT	CaS vs CaT
mean	4.238	4.587	7.28	11.44		19.03	P=0,0003	0.9875	0.0786	0.0006	0.0167
SD	0.1865	0.5307	1.06	2.665

### Sheet: Figure 4
	Mean ± SD						Two-way ANOVA		post hoc comparison (Tukey)
	Panel B
IBA1	CS	CT	PS	PT			F Value	P-Value	CS vs CT	CS vs PS	CT vs PT	PS vs PT
Mean	3.44	7.917	7.012	15.74		Pv.NLS	F (1, 6) = 40,17	P=0,0007	0.0172	0.0253	<0,0001	0.0006
SD	0.7962	2.447	0.5393	2.239		TBI	F (1, 6) = 63,81	P=0,0002
IBA1/TMEM119	CS	CT	PS	PT			F Value	P-Value	CS vs CT	CS vs PS	CT vs PT	PS vs PT
Mean	3.44	7.893	7	15.57		Pv.NLS	F (1, 6) = 39,49	P=0,0008	0.0185	0.0261	<0,0001	0.0007
SD	0.7962	2.407	0.5173	2.3		TBI	F (1, 6) = 60,74	P=0,0002
IBA1/CD11c	CS	CT	PS	PT			F Value	P-Value	CS vs CT	CS vs PS	CT vs PT	PS vs PT
Mean	0.4167	7.881	1.5	14.5		Pv.NLS	F (1, 6) = 17,73	P=0,0056	0.006	0.7947	0.0006	0.0002
SD	0.3398	2.419	0.488	2.403		TBI	F (1, 6) = 94,53	P<0,0001
	Panel C
IBA1/TMEM119	CS	CT	PS	PT			F Value	P-Value	CS vs CT	CS vs PS	CT vs PT	PS vs PT
Mean	1	0.9975	0.9992	0.9898		Pv.NLS	F (1, 6) = 1,304	P=0,2970	0.8371	0.9826	0.2563	0.1471
SD	0	0.004902	0.00165	0.01275		TBI	F (1, 6) = 3,634	P=0,1053
IBA1/CD11c	CS	CT	PS	PT			F Value	P-Value	CS vs CT	CS vs PS	CT vs PT	PS vs PT
Mean	0.1243	0.9706	0.2198	0.918		Pv.NLS	F (1, 6) = 0,2824	P=0,6142	<0,0001	0.1291	0.4946	<0,0001
SD	0.1019	0.04484	0.06961	0.02717		TBI	F (1, 6) = 973,9	P<0,0001
	Panel E
Core	CS	CT	PS	PT			F Value	P-Value	CS vs CT	CS vs PS	CT vs PT	PS vs PT
Mean	843.1	545.3	814.7	393.2			F (3, 9) = 17,31	P=0,0004	0.0177	>0,9999	0.4162	0.0017
SD	84.59	138.2	115	77.01
Perilesional Area	CS	CT	PS	PT			F Value	P-Value	CS vs CT	CS vs PS	CT vs PT	PS vs PT
Mean	864.9	769.9	796.9	471.3			F (3, 9) = 8,971	P=0,0046	>0,9999	>0,9999	0.033	0.0199
SD	77.27	152.8	145.4	80.91
	Panel F
Core	CS	CT	PS	PT			F Value	P-Value	CS vs CT	CS vs PS	CT vs PT	PS vs PT
Mean	33.82	18.5	29.41	20.09		Pv.NLS	F (1, 6) = 2,311	P=0,1793	0.0043	0.1526	0.7524	0.0407
SD	3.319	3.441	2.833	3.409		TBI	F (1, 6) = 34,09	P=0,0011
Perilesional Area	CS	CT	PS	PT			F Value	P-Value	CS vs CT	CS vs PS	CT vs PT	PS vs PT
Mean	34.2	22.25	32.75	29.88		Pv.NLS	F (1, 6) = 4,089	P=0,0897	0.0113	0.8211	0.0213	0.579
SD	1.545	4.668	2.527	4.524		TBI	F (1, 6) = 13,58	P=0,0103

### Sheet: Figure 5
	Mean ± SD						Two-way ANOVA		post hoc comparison (Tukey)
	Panel B
Core	CS	CT	PS	PT			F Value	P-Value	CS vs CT	CS vs PS	CT vs PT	PS vs PT
Mean	4.233	7.2	5.183	14.9		PV.NLS	F (1, 6) = 5,593	P=0,0559	0.1873	0.8859	0.0069	0.0014
SD	0.9653	2.87	1.69	4.894		TBI	F (1, 6) = 34,89	P=0,0010
Perilesional area	CS	CT	PS	PT			F Value	P-Value	CS vs CT	CS vs PS	CT vs PT	PS vs PT
Mean	3.517	5.683	4.392	10.06		PV.NLS	F (1, 6) = 6,617	P=0,0422	0.1704	0.754	0.0097	0.0037
SD	0.8728	1.374	1.677	2.728		TBI	F (1, 6) = 26,82	P=0,0021
	Panel C
Core	CS	CT	PS	PT			F Value	P-Value	CS vs CT	CS vs PS	CT vs PT	PS vs PT
Mean	28.5	10.42	31.53	18.32		PV.NLS	F (1, 6) = 55,28	P=0,0003	0.0003	0.1705	0.0008	0.0014
SD	2.132	3.555	1.919	0.8158		TBI	F (1, 6) = 113,9	P<0,0001
Perilesional area	CS	CT	PS	PT			F Value	P-Value	CS vs CT	CS vs PS	CT vs PT	PS vs PT
Mean	29.68	24.06	32.67	25.05		PV.NLS	F (1, 6) = 3,030	P=0,1324	0.2729	0.4824	0.9185	0.1256
SD	3.83	5.783	2.426	1.444		TBI	F (1, 6) = 7,680	P=0,0324
	Panel E
Core	CS	CT	PS	PT			F Value	P-Value	CS vs CT	CS vs PS	CT vs PT	PS vs PT
Mean	819.1	607.1	850.5	487			F (3, 11) = 16,95	P=0,0002	0.0296	0.9494	0.2886	0.0004
SD	61.44	134.5	78.29	60.05
	Panel F
Perilesional	CS	CT	PS	PT			F Value	P-Value	CS vs CT	CS vs PS	CT vs PT	PS vs PT
Mean	794.9	845.2	853.7	599.2			F (3, 11) = 10,14	P=0,0017	0.8067	0.6789	0.0051	0.0023
SD	70.5	53.68	46.21	103.7

### Sheet: Figure 6
Panel B				Panel C				Panel D				Panel E				Panel F							Two-way ANOVA		post hoc comparison (Tukey)
	Angle Affected Whisker	Angle Unaffected Whisker			Angle Affected Whisker	Angle Unaffected Whisker			Angle Affected Whisker	Angle Unaffected Whisker			Angle Affected Whisker	Angle Unaffected Whisker		D-1	CS	CT	PS	PT			F Value	P-Value	CS vs CT	CS vs PS	CT vs PT	PS vs PT
0	66.4296	58.3743		0	84.5782	82.9809		0	70.1195	98.2146		0	78.069	105.371		Mean	1	0.9973	1.023	0.9411		PV.NLS	F (1, 12) = 0,02384	P=0,8799	0.9618	0.9794	0.8815	0.4651
1	73.2939	55.1423		1	99.3791	98.783		1	72.7108	99.3304		1	79.6232	103.98		SD	0	0.2111	0.1581	0.1523		TBI	F (1, 12) = 0,9980	P=0,3375
2	78.1923	66.6851		2	80.7092	78.339		2	77.0093	96.5804		2	80.3107	106.66
3	85.9661	72.7464		3	86.6632	85.9414		3	82.4034	99.7453		3	79.2662	105.646		D1	CS	CT	PS	PT			F Value	P-Value	CS vs CT	CS vs PS	CT vs PT	PS vs PT
4	87.0538	74.5158		4	94.3511	95.0836		4	89.1173	104.548		4	82.3466	111.598		Mean	1.169	0.8211	0.9782	0.4701		PV.NLS	F (1, 12) = 1,904	P=0,1928	0.0109	0.3272	0.692	0.0387
5	76.9034	66.2452		5	106.084	104.383		5	93.307	106.959		5	87.7848	115.409		SD	0.3169	0.07851	0.103	0.09189		TBI	F (1, 12) = 18,44	P=0,0010
6	72.7965	65.3803		6	109.243	109.773		6	91.9481	107.696		6	93.6503	122.152
7	71.4035	67.6731		7	109.84	113.653		7	79.1834	97.9559		7	99.7741	127.579		D3	CS	CT	PS	PT			F Value	P-Value	CS vs CT	CS vs PS	CT vs PT	PS vs PT
8	69.5401	56.3444		8	91.2764	111.858		8	73.6388	95.0056		8	90.3232	123.336		Mean	1.067	0.6965	0.9313	0.6235		PV.NLS	F (1, 10) = 0,03040	P=0,8651	0.0071	0.9764	0.8844	0.021
9	65.2559	60.5778		9	82.9208	98.1221		9	73.1346	93.5472		9	80.8047	105.38		SD	0.3244	0.2999	0.08605	0.1571		TBI	F (1, 10) = 23,99	P=0,0006
10	68.175	59.1622		10	82.9942	87.4052		10	71.946	92.1872		10	81.3368	103.361
11	67.9301	60.5183		11	83.8996	88.4501		11	68.7204	96.0725		11	81.4799	106.852		D7	CS	CT	PS	PT			F Value	P-Value	CS vs CT	CS vs PS	CT vs PT	PS vs PT
12	71.6429	61.5645		12	85.0925	93.0185		12	71.9907	95.1386		12	79.7003	106.821		Mean	1.073	0.842	1.031	0.759		PV.NLS	F (1, 12) = 0,4282	P=0,5252	0.0085	0.987	0.5135	0.0005
13	80.559	67.875		13	81.948	101.836		13	74.1475	93.1791		13	77.9283	105.897		SD	0.2786	0.186	0.2403	0.1845		TBI	F (1, 12) = 37,25	P<0,0001
14	87.075	76.5074		14	82.8371	115.396		14	76.7557	94.7942		14	76.5778	110.964
15	90.4566	72.0961		15	91.7304	115.039		15	78.5905	106.139		15	82.8416	118.721		Panel G
16	82.1124	64.1845		16	102	101.284		16	85.9944	114.11		16	86.1631	123.318		D-1	CS	CT	PS	PT			F Value	P-Value	CS vs CT	CS vs PS	CT vs PT	PS vs PT
17	72.2284	65.2768		17	110.862	103.305		17	80.6453	118.312		17	84.8846	130.248		Mean	1	0.8971	1.099	0.8958			F (3, 18) = 1,061	P=0,3903	0.8657	0.8796	>0,9999	0.4452
18	71.1038	60.5055		18	116.608	117.029		18	70.3262	120.187		18	90.5017	132.761		SD	0	0.3659	0.3254	0.33
19	68.3966	61.3591		19	120.229	82.4776		19	67.3899	112.426		19	93.8667	134.739
20	65.5836	59.8835		20	102.27	92.9319		20	68.7818	104.505		20	95.1223	123.754		D1	CS	CT	PS	PT			F Value	P-Value	CS vs CT	CS vs PS	CT vs PT	PS vs PT
21	68.9767	59.4637		21	85.3669	98.0025		21	69.5666	108.626		21	89.1686	114.85		Mean	1.084	0.9209	0.9794	0.8927			F (3, 18) = 0,4604	P=0,7134	0.7919	0.9328	0.9985	0.96
22	66.7325	62.5653		22	88.7166	80.3734		22	70.0877	103.926		22	74.9513	121.317		SD	0.336	0.4915	0.4076	0.4979
23	72.6606	62.0757		23	97.9298	100.189		23	73.5301	107.874		23	70.142	123.046
24	83.7637	66.8705		24	106.911	106.444		24	84.4949	109.785		24	71.8292	115.838		D3	CS	CT	PS	PT			F Value	P-Value	CS vs CT	CS vs PS	CT vs PT	PS vs PT
25	93.5115	74.0299		25	107.83	119.218		25	94.7411	120.083		25	72.2678	119.676		Mean	1.189	0.9312	0.9565	1.003			F (3, 9) = 0,6888	P=0,5813	0.5866	0.6588	0.9832	0.9953
26	97.9321	78.2005		26	81.13	82.3368		26	102.764	124.65		26	74.1946	126.598		SD	0.6662	0.6457	0.3636	0.4994
27	99.6228	75.8683		27	79.9007	80.8846		27	112.7	126.831		27	74.2456	128.731
28	98.8657	67.1059		28	92.6078	76.1776		28	98.9731	105.151		28	83.4453	132.822		D7	CS	CT	PS	PT			F Value	P-Value	CS vs CT	CS vs PS	CT vs PT	PS vs PT
29	105.126	62.3386		29	100.714	83.0858		29	81.3032	103.617		29	93.8095	136.609		Mean	1.445	1.428	1.225	0.9862			F (3, 18) = 2,502	P=0,0921	0.9997	0.6672	0.1349	0.6062
30	110.921	63.8628		30	94.2392	92.4246		30	79.9223	100.947		30	96.8293	141.749		SD	0.4369	0.9949	0.6223	0.7002
31	102.213	64.3907		31	103.866	94.1928		31	79.6572	112.194		31	99.221	149.272
32	76.9893	59.8034		32	105.83	83.2168		32	77.9229	109.724		32	96.1899	143.795
33	69.2051	61.6845		33	101.328	75.1029		33	70.6935	103.679		33	85.9142	126.24
34	70.863	64.7482		34	87.5707	74.7896		34	72.613	100.776		34	76.7994	126.039
35	78.8006	60.036		35	79.9778	76.1354		35	77.9512	100.525		35	73.9213	126.214
36	86.0415	65.7791		36	82.4711	77.7504		36	82.2293	105.485		36	80.6986	121.529
37	95.6373	72.6766		37	86.6268	76.771		37	96.7298	117.951		37	80.8722	117.626
38	107.521	81.2093		38	95.5616	76.7715		38	105.268	126.066		38	79.7509	121.048
39	120.017	89.15		39	103.667	79.6891		39	128	110.716		39	82.9866	122.685
40	122.955	87.5614		40	95.5168	78.202		40	103.293	115.572		40	82.9485	124.141
41	131.231	96.6835		41	85.9803	75.4399		41	78.3982	105.089		41	84.2894	122.53
42	119.508	92.3388		42	83.7835	74.4542		42	70.195	92.2757		42	88.968	122.301
43	83.9678	71.9929		43	83.7358	77.1456		43	68.9957	94.3389		43	92.0199	129.816
44	74.3584	64.8441		44	83.8958	77.5822		44	74.3027	90.3956		44	93.2905	131.601
45	88.8833	73.1649		45	81.9746	78.4951		45	74.5325	94.3786		45	92.4797	124.092
46	97.6229	88.937		46	81.8177	78.3889		46	77.3205	96.2947		46	85.6845	124.993
47	108.921	91.9977		47	81.3635	79.9148		47	86.0383	103.173		47	80.8909	125.955
48	108.826	80.4308		48	79.235	81.0965		48	91.9207	115.426		48	78.5478	124.072
49	88.2526	79.2312		49	80.3935	79.9314		49	99.0741	126.251		49	78.7688	119.26
50	99.0654	86.8789		50	80.3421	80.8252		50	105.287	134.399		50	78.5119	117.327
51	113.727	91.2711		51	78.4675	80.9272		51	89.2821	123.542		51	79.9756	121.191
52	122.929	101.323		52	78.3673	79.2191		52	76.4714	96.2445		52	83.5056	118.754
53	131.246	112.759		53	78.1399	80.1895		53	69.3776	86.3405		53	83.2902	116.657
54	134.078	116.109		54	80.6403	80.7441		54	63.3586	85.2436		54	83.7589	123.653
55	133.144	114.723		55	82.6507	80.3777		55	70.3363	89.1105		55	83.849	122.803
56	108.661	93.7835		56	85.8726	77.8339		56	59.1222	98.0982		56	87.925	128.364
57	87.6259	85.0823		57	90.2583	78.4628		57	70.8192	93.6697		57	88.9809	127.618
58	104.013	90.9677		58	92.2758	80.6313		58	76.2655	95.2833		58	87.8764	128.612
59	117.031	101.459		59	97.6974	83.769		59	87.8341	106.924		59	89.1543	123.677
60	129.134	111.194		60	97.8293	83.1398		60	103.879	118.944		60	90.0377	125.038
61	131.295	108.315		61	91.4383	80.328		61	106.25	131.327		61	90.6273	128.494
62	100.555	90.0147		62	85.7566	79.8487		62	105.685	133.592		62	81.7201	130.317
63	103.203	99.6348		63	82.5666	78.6083		63	83.4521	105.335		63	76.0327	129.628
64	114.351	109.484		64	80.6892	77.1617		64	75.1413	93.9434		64	76.0421	126.036
65	125.618	115.721		65	83.636	79.0487		65	76.0068	97.8843		65	82.7256	123.198
66	131.903	105.706		66	82.2195	77.6458		66	84.1718	109.212		66	81.4995	117.056
67	117.27	89.6755		67	83.4578	77.6779		67	96.2918	117.705		67	73.6226	111.4
68	96.981	90.565		68	80.7209	80.1987		68	92.6322	125.385		68	85.7355	116.187
69	101.052	96.9789		69	79.3227	84.2832		69	74.8832	98.1175		69	96.9771	123.768
70	113.476	108.963		70	79.8158	76.0696		70	72.1572	92.8888		70	100.18	133.82
71	124.198	100.575		71	82.4892	74.9296		71	71.7318	98.0049		71	103.181	136.923
72	115.827	85.6354		72	82.4229	76.271		72	76.6457	96.8845		72	93.068	128.264
73	95.6477	95.5252		73	82.8237	77.3497		73	86.4801	107.782		73	77.8905	127.017
74	99.5298	108.417		74	82.3699	76.5551		74	108.133	123.067		74	75.6741	131.623
75	110.733	114.943		75	81.6378	76.5664		75	118.614	132.279		75	84.6626	136.85
76	114.677	104.892		76	83.6954	80.2103		76	128.333	141.875		76	90.0993	124.41
77	98.0865	92.6318		77	83.1232	77.2919		77	130.748	143.17		77	90.824	125.044
78	95.3376	98.0737		78	84.291	78.5962		78	102.598	116.722		78	88.4716	127.4
79	101.061	102.16		79	83.3324	78.1162		79	112.146	103.635		79	94.5672	134.812
80	104.539	90.6968		80	82.8616	79.6887		80	123.699	98.5656		80	92.7266	135.245
81	91.2408	87.205		81	84.3583	80.4288		81	131.889	117.563		81	92.5094	131.664
82	100.912	94.3359		82	85.5863	80.0215		82	136.642	128.008		82	91.5947	127.017
83	117.809	107.958		83	84.9505	79.3341		83	127.117	139.245		83	93.4753	129.328
84	126.514	119.636		84	83.0284	80.3939		84	92.1647	137.561		84	91.9267	125.874
85	115.81	110.292		85	84.7568	82.4269		85	90.4648	120.621		85	91.0307	123.149
86	98.969	98.0474		86	81.8148	79.916		86	109.432	103.873		86	88.6414	118.258
87	91.4967	92.1189		87	83.6088	79.178		87	122.477	120.094		87	90.0442	115.519
88	87.9974	88.845		88	85.9495	82.2248		88	100.368	129.897		88	90.4328	116.325
89	92.9382	87.4853		89	85.5595	81.6938		89	105.572	112.875		89	89.6733	114.005
90	86.799	80.773		90	84.6134	80.1653		90	118.913	109.893		90	88.1811	112.977
91	89.4451	80.0872		91	83.0372	76.7817		91	122.821	129.85		91	89.8402	115.598
92	94.6595	84.142		92	86.9103	81.0888		92	109.915	131.414		92	89.6848	115.062
93	95.4152	85.6817		93	87.4929	81.6561		93	94.1751	105.419		93	90.7567	114.264
94	98.7724	90.996		94	84.9591	78.2585		94	98.9302	88.437		94	94.4698	114.705
95	105.402	96.611		95	85.5479	78.1979		95	112.563	107.114		95	94.1997	116.316
96	103.744	93.2341		96	85.3114	79.6999		96	120.673	119.087		96	94.0745	114.812
97	103.601	86.5872		97	87.1765	79.2269		97	102.604	126.421		97	92.6083	114.12
98	99.3729	85.4551		98	86.6355	78.2142		98	94.6374	101.675		98	91.5514	111.82
99	96.5762	86.2879		99	87.301	78.0442		99	95.1282	108.981

### Sheet: Figure 8
	Mean ± SD						Two-way ANOVA		post hoc comparison (Tukey)
	Panel C
Core	CS	CT	PS	PT			F Value	P-Value	CS vs CT	CS vs PS	CT vs PT	PS vs PT
Mean	8.786	18.03	15.22	11.06		PV.NLS	F (1, 6) = 0,06779	0.8033	0.0041	0.0039	0.0034	0.071
SD	1.958	2.085	2.01	2.8		TBI	F (1, 5) = 5,774	0.0614
	Panel D
Core	CS	CT	PS	PT			F Value	P-Value	CS vs CT	CS vs PS	CT vs PT	PS vs PT
Mean	13.46	22.24	22.76	35.99		PV.NLS	16.18	P=0,0028	0.1251	0.1034	0.0218	0.0258
SD	3.339	4.432	1.773	4.097		TBI	3.993	P=0,0462

### Sheet: Figure 9
	Mean ± SD					One-way ANOVA		post hoc comparison (Tukey)
	Panel B
Iba1	CS	CT	PT	POT		F Value	P-Value	CS vs CT	CS vs PT	CS vs POT	CT vs PT	CT vs POT	PT vs POT
mean	3.24	7.536	13.68	7.958		389.9	<0.0001	<0.0001	<0.0001	<0.0001	<0.0001	0.6372	<0.0001
SD	0.1991	0.1711	1.44	0.1654
Iba1/TMEM119	CS	CT	PT	POT		F Value	P-Value	CS vs CT	CS vs PT	CS vs POT	CT vs PT	CT vs POT	PT vs POT
mean	3.254	7.56	14.37	8.024		248.7	P<0,0001	<0,0001	<0,0001	<0,0001	<0,0001	0.7539	<0,0001
SD	0.2973	0.4862	1.745	0.4087
Iba1/CD11c	CS	CT	PT	POT		F Value	P-Value	CS vs CT	CS vs PT	CS vs POT	CT vs PT	CT vs POT	PT vs POT
mean	0.418	6.746	11.7	7.524		316.5	P<0,0001	<0,0001	<0,0001	<0,0001	<0,0001	0.4237	<0,0001
SD	0.3763	0.4268	1.33	0.2182
Iba1/CST7	CS	CT	PT	POT		F Value	P-Value	CS vs CT	CS vs PT	CS vs POT	CT vs PT	CT vs POT	PT vs POT
mean	0.5767	3.175	6.444	2.206		123.8	P<0,0001	<0,0001	<0,0001	0.0006	<0,0001	0.0954	<0,0001
SD	0.07695	0.291	1.053	0.5478
	Panel C
Iba1/TMEM119	CS	CT	PT	POT		F Value	P-Value	CS vs CT	CS vs PT	CS vs POT	CT vs PT	CT vs POT	PT vs POT
mean	0.994	0.9575	0.9661	0.9683		2.422	P=0,0959	0.1408	0.3354	0.4045	0.9716	0.9465	0.9995
SD	0.01154	0.02341	0.05989	0.02378
Iba1/CD11c	CS	CT	PT	POT		F Value	P-Value	CS vs CT	CS vs PT	CS vs POT	CT vs PT	CT vs POT	PT vs POT
mean	0.1349	0.9536	0.9485	0.9917		108.3	P<0,0001	<0,0001	<0,0001	<0,0001	0.9999	0.963	0.9473
SD	0.1253	0.05657	0.02757	0.007209
Iba1/CST7	CS	CT	PT	POT		F Value	P-Value	CS vs CT	CS vs PT	CS vs POT	CT vs PT	CT vs POT	PT vs POT
mean	0.1824	0.4479	0.5214	0.2898		84.83	P<0,0001	<0,0001	<0,0001	0.0029	0.1084	0.0006	<0,0001
SD	0.02379	0.02122	0.0491	0.06444
	Panel E
Core	CS	CT	PT	POT		F Value	P-Value	CS vs CT	CS vs PT	CS vs POT	CT vs PT	CT vs POT	PT vs POT
mean	693.1	377.2	257.4	396.3		6.569	P=0,0121	0.0524	0.0093	0.0694	0.6577	0.9975	0.5521
SD	136.8	149.9	152	95.3
Perilesional area	CS	CT	PT	POT		F Value	P-Value	CS vs CT	CS vs PT	CS vs POT	CT vs PT	CT vs POT	PT vs POT
mean	688.4	655.5	298.3	576.3		22.55	P=0,0002	0.922	0.0002	0.2166	0.0004	0.4754	0.0024
SD	120.5	32.02	78.05	66.79
	Panel F
Core	CS	CT	PT	POT		F Value	P-Value	CS vs CT	CS vs PT	CS vs POT	CT vs PT	CT vs POT	PT vs POT
mean	33.27	20.21	22.32	25.28		11.79	P=0,0001	0.0004	0.0025	0.0304	0.9125	0.416	0.7961
SD	4.272	4.027	5.401	5.137
Perilesional area	CS	CT	PT	POT		F Value	P-Value	CS vs CT	CS vs PT	CS vs POT	CT vs PT	CT vs POT	PT vs POT
mean	34.35	25.13	32.2	32.01		7.264	P=0,0018	0.0008	0.7002	0.6414	0.0388	0.0459	0.9998
SD	3.321	2.262	1.914	5.382

### Sheet: Figure 10
	Mean ± SD						Kruskal-Wallis		post hoc comparison (Dunn's)
	Panel A
	Control	Day 0	Day 1	Day 3	Day 7		Kruskal-Wallis statistic	P-Value		Adjusted P Value
Mean	338.5	455	515.1	354.6	403.6		11.15	0.025	Control vs. Day 0	>,999
SD	6.91	144.9	232.8	219.5	297.3				Control vs. Day 1	>,999
									Control vs. Day 3	>,999
									Control vs. Day 7	>,999
									Day 0 vs. Day 1	>,999
									Day 0 vs. Day 3	0.322
									Day 0 vs. Day 7	0.93
									Day 1 vs. Day 3	0.05
									Day 1 vs. Day 7	0.217
									Day 3 vs. Day 7	>,999
