## supplementary table 2 for "Neuronal nuclear calcium signaling suppression of microglial reactivity is mediated by osteoprotegerin after traumatic brain injury"

### Sheet: CT vs PT
Gene	Log FC	Adj. P-Value
Ms4a1	1.76	0.0092
Cd6	1.64	0.0019
Il1r2	1.338	0.0031
Nrm	1.145	0.0117
Kit	1.12	0.0004
Tmem204	1.082	0.0113
S1pr4	1.075	0.0037
Mfge8	1.032	0.0039
Nrp2	0.983	0.0031
Pla2g5	0.895	0.0031
Emcn	0.882	0.0135
Ppfia4	0.87	0.0008
Kcnd1	0.869	0.0075
Dlx2	0.867	0.0037
Fen1	0.808	0.0011
Tnfrsf11b	0.804	0.0172
Cideb	0.784	0.005
Camk4	0.766	0.0122
Dlx1	0.764	0.0154
Psen2	0.76	0.0007
Cntnap2	0.743	0.0023
Fancc	0.734	0.0047
Marco	0.73	0.0039
Ung	0.719	0.0162
Dot1l	0.719	0.0227
E2f1	0.701	0.0029
Cd24a	0.683	0.0176
Timeless	0.679	0.0019
Shank3	0.658	0.0154
Abcc8	0.654	0.0122
Kdm6a	0.646	0.0039
Sox4	0.637	0.0074
Apex1	0.636	0.0007
Prkar2b	0.628	0.0006
Fgf13	0.621	0.0094
Rad17	0.614	0.0162
Grm2	0.607	0.0132
Lig1	0.607	0.0153
Ogg1	0.603	0.0157
Rnf8	0.602	0.0157
Hdac6	0.578	0.0007
Tbc1d4	0.574	0.0196
Mpg	0.551	0.0091
Ercc2	0.538	0.0176
Suv39h1	0.518	0.0124
Bcl2	0.512	0.0156
Atr	0.509	0.0172
Dnmt3a	0.501	0.0233
Bag4	0.501	0.0124
Igf2r	0.484	0.0186
Creb1	0.483	0.0217
Map1lc3a	0.478	0.0094
Grin2a	0.474	0.0134
Plekhm1	0.454	0.0148
Pld2	0.446	0.0182
Sirt1	0.444	0.0172
Grm3	0.443	0.0059
Dicer1	0.435	0.0161
Pik3r2	0.435	0.0133
Ash2l	0.434	0.0153
Eef2k	0.418	0.0184
Fam104a	0.394	0.0133
Tbp	0.393	0.0194
Pik3r1	0.378	0.0201
Kdm4b	0.378	0.0091
Cnot10	0.372	0.0176
Hps4	0.367	0.0182
Kdm4c	0.362	0.0195
Hprt	0.352	0.0135
Kdm5d	0.345	0.023
Nlgn2	0.339	0.0161
Kat2a	0.334	0.0182
Lamp1	-0.361	0.0196
Man2b1	-0.397	0.0179
Lamp2	-0.406	0.0111
Ly6a	-0.505	0.0146
Plxdc2	-0.513	0.0091
Lgmn	-0.526	0.0207
Sox9	-0.528	0.0159
Tgfbr1	-0.568	0.0028
Vav1	-0.582	0.0202
Pros1	-0.602	0.0154
Serping1	-0.629	0.0111
Fgl2	-0.679	0.0225
Tlr7	-0.681	0.0162
Ifi30	-0.714	0.0023
Cd86	-0.759	0.0117
H2-T23	-0.765	0.0015
Itgb5	-0.797	0.0028
Tnfrsf1a	-0.813	0.0146
Dock2	-0.846	0.0133
Apoe	-0.853	0.0014
Csf1r	-0.867	0.0023
Blnk	-0.869	0.0124
Lyn	-0.875	0.0028
Itgam	-0.998	0.0092
Vim	-1.038	0.0133
Fcgr3	-1.076	0.0019
Cx3cr1	-1.08	0.0008
Gpr34	-1.085	0.0044
Irf8	-1.162	0.0025
Grn	-1.233	0.0008
Ptprc	-1.255	0.0161
Fcrls	-1.273	0.0059
Serpina3n	-1.446	0.0182
Fcer1g	-1.487	0.0007
Spp1	-1.502	0.0023
Cd68	-1.522	0.0007
Ifih1	-1.563	0.0004
Fcgr2b	-1.587	0.0001
Ptpn6	-1.609	0.0007
Tlr2	-1.646	0.0113
Fcgr1	-1.696	0.0044
Ly9	-1.715	0.007
C3ar1	-1.734	0.0006
Ccl3	-1.757	0.0117
C1qc	-1.883	0.0005
Itgax	-1.903	0.0012
Oas1g	-1.913	0.0135
Zbp1	-1.956	0.0016
C1qb	-1.956	0.0001
Ddx58	-1.965	0.0007
Hcar2	-1.976	0.0058
Lilrb4a	-1.982	0.0162
Tyrobp	-1.989	0.0001
Cd84	-2.027	0.0001
Gbp2	-2.045	0.0014
Bcl2a1a	-2.112	0.0005
Trem2	-2.122	0.0003
C1qa	-2.17	0.0004
Stat1	-2.171	0.0001
Slfn8	-2.254	0.0001
Cxcl9	-2.261	0.0161
Siglecf	-2.295	0.0028
Lag3	-2.327	0.0006
Psmb8	-2.329	0.0012
Ctss	-2.329	0.0002
Ifitm3	-2.369	0.0001
Rsad2	-2.549	0.0001
C3	-2.559	0.0185
Irf7	-3.134	0.0001
Cst7	-3.363	0.0001
C4a	-3.439	0.0001
Clec7a	-4.02	0.0005
Ccl5	-4.587	0.0006
Cxcl10	-5.53	0.0001

### Sheet: PS vs PT
Gene	Log FC	Adj. P-value
Ms4a1	1.351	0.0343
Calcoco2	1.238	0.0356
Tradd	1.037	0.0088
Npnt	1.015	0.0275
Ung	1.011	0.0056
Irf4	1.005	0.0333
Kit	0.987	0.0022
Cd6	0.964	0.0332
Dlx2	0.937	0.0054
Birc5	0.92	0.0157
Kcnd1	0.92	0.0083
Erbb3	0.873	0.0162
Cideb	0.86	0.0056
Topbp1	0.852	0.0314
Mfge8	0.851	0.0148
Ttr	0.846	0.0368
S1pr5	0.828	0.0368
Ltb	0.828	0.0405
Pla2g5	0.802	0.0087
Fos	0.796	0.0446
S1pr4	0.769	0.0259
Fen1	0.768	0.0046
Camk4	0.745	0.0168
Sox4	0.729	0.0059
Pld1	0.726	0.0069
Agt	0.715	0.0373
Fancc	0.692	0.009
Ppfia4	0.684	0.0059
Rnf8	0.684	0.0116
Ddb2	0.678	0.0356
Cdc25a	0.662	0.021
Kdm1b	0.643	0.013
Kdm6a	0.619	0.0082
Cntnap2	0.608	0.009
E2f1	0.595	0.0095
Casp6	0.586	0.0368
Gpr62	0.574	0.0368
Shank3	0.567	0.0355
Mpg	0.563	0.0096
Tarbp2	0.561	0.0421
Map1lc3a	0.551	0.0071
Fgf13	0.55	0.0202
Dnmt1	0.549	0.0163
Igf2r	0.542	0.0162
Lig1	0.541	0.0314
Prkar2b	0.529	0.0046
Bcl2	0.524	0.0182
Timeless	0.522	0.0102
Ash2l	0.522	0.0087
Ogg1	0.519	0.0356
Mdc1	0.513	0.0209
Sirt1	0.497	0.0148
Msh2	0.496	0.0167
Cx3cl1	0.486	0.0259
Grin2b	0.48	0.0485
Ezh1	0.479	0.0315
Smarcd1	0.47	0.0271
Fam104a	0.459	0.0087
Apex1	0.454	0.0075
Atr	0.441	0.0373
Arid1a	0.437	0.013
Psen2	0.432	0.0182
Setdb1	0.431	0.0157
Stx18	0.43	0.0365
Grin2a	0.426	0.0265
Traf3	0.424	0.0259
Hdac4	0.416	0.0287
Suv39h1	0.411	0.0368
Kdm5d	0.408	0.0159
Rad1	0.397	0.0293
Hdac6	0.395	0.0087
Atg7	0.391	0.0302
Hps4	0.388	0.02
Bcl10	0.375	0.017
Plekhm1	0.353	0.0485
Trp53	0.322	0.0378
Hprt	0.321	0.0263
Becn1	0.298	0.0356
Mapt	0.294	0.0339
Pcna	0.287	0.0339
Kdm4b	0.284	0.0356
Man2b1	-0.388	0.0271
Bid	-0.409	0.0485
Plxdc2	-0.449	0.0202
Srgn	-0.483	0.0382
Csf1r	-0.508	0.0356
Tnfrsf10b	-0.556	0.0314
Vav1	-0.559	0.0332
Tgfbr1	-0.566	0.0056
Ifi30	-0.598	0.0087
Csf3r	-0.628	0.0506
Ly6a	-0.632	0.0077
Pdpn	-0.635	0.0355
Ncf1	-0.664	0.0259
Irf8	-0.747	0.0287
Ptpn6	-0.747	0.0405
Itgam	-0.748	0.0365
Lyn	-0.757	0.0087
Apoe	-0.757	0.0056
Ifih1	-0.777	0.0182
Gpr34	-0.805	0.0258
Cx3cr1	-0.809	0.0076
Itgb5	-0.83	0.0053
Grn	-0.845	0.0095
Atf3	-0.89	0.0336
Fcgr3	-0.897	0.0083
Ddx58	-0.954	0.0333
Fcgr2b	-1	0.0022
Fcer1g	-1.012	0.0087
Slfn8	-1.045	0.0095
Fcgr1	-1.046	0.0475
Cd86	-1.049	0.0051
Vim	-1.056	0.0157
Tnfrsf1a	-1.1	0.0056
Anxa1	-1.143	0.0157
C5ar1	-1.154	0.0311
C3ar1	-1.229	0.0066
Stat1	-1.251	0.0054
Bcl2a1a	-1.272	0.0095
Hcar2	-1.304	0.0424
Cd84	-1.319	0.0011
Cd68	-1.332	0.0046
C1qc	-1.343	0.0056
C1qa	-1.431	0.0059
Gbp2	-1.434	0.012
Serpina3n	-1.513	0.0207
Ccl3	-1.525	0.0269
Osmr	-1.538	0.0021
Ctss	-1.539	0.0051
Tyrobp	-1.554	0.002
Irf7	-1.575	0.0087
Lag3	-1.576	0.0083
Rsad2	-1.593	0.0038
Fcrls	-1.596	0.0046
C1qb	-1.659	0.0005
Itgax	-1.689	0.0054
Ly9	-1.717	0.009
Ifitm3	-1.766	0.0022
C4a	-1.849	0.0047
Trem2	-1.886	0.002
Cxcl10	-1.934	0.0356
Emp1	-2.045	0.0056
Spp1	-2.065	0.0019
Ccl2	-2.428	0.0368
Clec7a	-2.879	0.0056
Cst7	-3.407	0.0002
